# Non-synaptic exocytosis along the axon shaft and its regulation by the submembrane periodic skeleton

**DOI:** 10.1101/2025.09.17.676728

**Authors:** Theresa Wiesner, Christopher Parperis, Fanny Boroni-Rueda, Nicolas Jullien, Afonso Mendes, Léa Marie, Louisa Mezache, Marie-Jeanne Papandréou, Ricardo Henriques, Christophe Leterrier

**Affiliations:** Aix Marseille Université, CNRS, INP UMR7051, NeuroCyto, Marseille, France; Instituto de Tecnologia Química e Biológica António Xavier, Universidade Nova de Lisboa, Oeiras, Portugal; Gulbenkian Institute for Molecular Medicine, Oeiras, Portugal; UCL Laboratory for Molecular Cell Biology, University College London, London, UK

## Abstract

Neuronal communication relies on signaling molecules transferred via exo- and endocytosis throughout the brain. Historically, studies have focused on vesicle exo- and endocytosis and their release machinery at synapses, and much less is known about non-synaptic exocytosis. If and how vesicles can access the plasma membrane along the axonal shaft, overcoming the insulating layer of the membrane-associated periodic scaffold, remains unclear. Here, we used fast live-cell imaging of mature cultured hippocampal neurons expressing the vamp2-pHluorin reporter to map spontaneous exocytosis along axons. We detected non-synaptic exocytic events along the axon shaft that concentrated at the axon initial segment. Perturbation of the membrane-associated actin-spectrin skeleton revealed its role in regulating shaft exocytosis, similarly to its recently demonstrated role in shaping axonal endocytosis. To visualize the nanoscale arrangement of exocytic locations, we developed a novel correlative live-cell/two - color, single-molecule localization microscopy (SMLM) approach. We observed that regions of exocytosis are devoid of the submembrane spectrin mesh, with these spectrin-free areas being spatially separated from the spectrin clearings that contain clathrin-coated pits. Overall, our work reveals a new process of spontaneous exocytosis along the axon shaft, and how the axonal submembrane skeleton shapes a heterogeneous landscape that uniquely segregates vesicular trafficking events.
