## Supplementary Data File for "Non-synaptic exocytosis along the axon shaft and its regulation by the submembrane periodic skeleton"

### Sheet: Figure 1
Fig 1F Exocytosis rate at the presynapse or the axonal shaft
Condition	n points	N exp	Median	25% Percentile	75% Percentile	sig test	sig	p-value	against
synapse	30	5	3.187	1.648	4.922
axon shaft	31	5	0.1997	0.094	0.274	Mann-Whitney, 2-tailed	***	<0,001	synapse

### Sheet: Figure 2
Fig 2C Exocytosis rate at different compartments
Condition	n points	N exp	Median	25% Percentile	75% Percentile	sig test	sig	p-value	against
Dendrite	21	3	0.3877	0.2607	0.5532	ANOVA, posthoc: Kruskal-Wallis	ns	>0,9999	cell body
							*	0.0314	AIS
							ns	>0,9999	proximal axon
							*	0.0266	distal axon
Cell body	19	3	0.2561	0.1042	0.5504	ANOVA, posthoc: Kruskal-Wallis	**	0.0013	AIS
							ns	>0,9999	proximal axon
							ns	0.4749	distal axon
AIS	20	3	1.077	0.6159	1.906	ANOVA, posthoc: Kruskal-Wallis	*	0.0198	proximal axon
							***	<0,001	distal axon
proximal axon	19	3	0.411	0.1341	0.7496		ns	0.0658	distal axon
distal axon	20	3	0.12112	0	0.2402

### Sheet: Figure 3
Fig 3B Exocytosis rate at the AIS
Condition	n points	N exp	Median	25% Percentile	75% Percentile	sig test	sig	p-value	against
vehicle	43	4	0.6407	0	1.093
swinA	37	4	1.323	0.4887	2.247	Mann-Whitney, 1-tailed	**	0.001	vehicle
Fig 3C - synapse Exocytosis rate at the presynapse
Condition	n points	N exp	Median	25% Percentile	75% Percentile	sig test	sig	p-value	against
vehicle	30	5	3.187	1.648	4.922
swinA	34	5	1.647	1.265	4.069	Mann-Whitney, 1-tailed	*	0.0144	vehicle
Fig 3C - axon shaft Exocytosis rate at the axonal shaft
Condition	n points	N exp	Median	25% Percentile	75% Percentile	sig test	sig	p-value	against
vehicle	31	5	0.1997	0.09466	0.2746
swinA	37	5	0.2084	0.1182	0.3248	Mann-Whitney, 1-tailed	ns	0.1626	vehicle
Fig 3D Proportion of axonal shaft exocytosis
Condition	n points	N exp	Median	25% Percentile	75% Percentile	sig test	sig	p-value	against
vehicle	33	5	16.67	8.117	33.77
swinA	36	5	27.07	19	37.05	Mann-Whitney, 1-tailed	*	0.0121	vehicle

### Sheet: Figure 5
Fig 5F Distances between exocytosis sites and nearest clathrin clusters in proximal axon
Condition	n points	N exp	Mean	STD	SEM	sig test	sig	p-value	against
proximal	39	5	0.4591	0.2777	0.04447
Fig 5L Distances between exocytosis sites and nearest clathrin clusters in distal axon
Condition	n points	N exp	Mean	STD	SEM	sig test	sig	p-value	against
distal	17	4	0.7219	0.476	0.1155

### Sheet: Figure 6
Fig 6D Distances between exocytosis sites and nearest clathrin clusters in proximal axon
Condition	n points	N exp	Mean	STD	SEM	sig test	sig	p-value	against
	79		1.009	0.4793	0.05392
Fig 6F Distances between exocytosis sites and nearest clathrin clusters in distal axon
Condition	n points	N exp	Mean	STD	SEM	sig test	sig	p-value	against
no clathrin	17		69.202	23.455	5.689	Holm-Sidak test	***	<0,001	sequential
no clathrin	17		69.202	23.455	5.689	Holm-Sidak test	***	<0,001	simultaneous
sequential	17		23.298	22.654	5.494	Holm-Sidak test	*	0.028	simultaneous
simultaneous	17		7.5	13.262	3.216

### Sheet: Suppl Fig2
Fig S2 Exocytosis rate of total exocytosis (synapse and axon shaft)
Condition	n points	N exp	Median	25% Percentile	75% Percentile	sig test	sig	p-value	against
vehicle	29	5	0.6535	0.4898	0.9244
swinA	33	5	0.5815	0.475	0.7219	Mann-Whitney, 1-tailed	ns	0.1519	vehicle

### Sheet: Suppl Fig3
Fig S3 Distances between exocytosis sites and nearest clathrin clusters in proximal axon
Condition	n points	N exp	Mean	STD	SEM	sig test	sig	p-value	against
proximal	39	4	0.4591	0.2777	0.04447
distal	17	2	0.7219	0.476	0.1155	unpaired t-test	*	0.0122	proximal
